# High-quality co-expression networks for accurate gene function predictions in the fungal cell factory *Aspergillus niger* and beyond

**DOI:** 10.1101/2023.07.28.550800

**Authors:** Paul Schäpe, Stephan Starke, Tabea Schuetze, Evelina Basenko, Sascha Jung, Timothy Cairns, Vera Meyer

## Abstract

Co-expression networks have recently emerged as a useful approach for updating and improving gene annotation at a near-genome level. This is based on the hypothesis that function can be inferred by delineating transcriptional networks in which a gene of interest is embedded. In this study, we generated a co-expression network for the filamentous cell factory *Aspergillus niger* from 128 RNA-seq experiments. We confirm that over 70% of the >14,000 *A. niger* genes are represented in this network and show that gene functions can be accurately predicted as evidenced by analysis of various control sub-networks. Our analyses further indicate that this RNA-seq co-expression network has a higher predictive power compared to the microarray co-expression network that we published in 2019. To demonstrate the potential of the new co-expression network to unveil complex and non-intuitive predictions for gene regulation phenomena, we provide here new insights into the temporal, spatial and metabolic expression profile that connects a secreted antifungal peptide with mycelial growth, asexual development, secondary metabolism and pectin degradation in *A. niger*. To empower biologists to generate or apply co-expression networks in the fungal kingdom and beyond, we also demonstrate that (i) high quality networks can be generated from only 32 transcriptional experiments; (ii) such low numbers of experiments can be safely compensated for by using higher thresholds for defining co-expression pairs; and (iii) a ‘safety in numbers’ rule applies, whereby experimental conditions have limited impacts on network content provided a certain number of experiments are included.
