## Supplementary material for "High-quality co-expression networks for accurate gene function predictions in the fungal cell factory *Aspergillus niger* and beyond": Supplmental File 1

### Sheet: overall_data
0	1	2	7	8	9	10
SRA_NCBI
		Number_run	background_strain	sample_name	condition_name	Machine	Date_submission	submission_by
1	a	SRR10614206	N402	WarA sorbic	Conidia of A. niger warA deletion strain were inoculated into YEPD medium + 1mM sorbic acid and incubated for 1hr at 28C	Illumina HiSeq 4000	2019-12-10	University of Nottingham
2	a	SRR10614207	N402	WT sorbic	Conidia of A. niger WT were inoculated into YEPD medium + 1mM sorbic acid and incubated for 1hr at 28C	Illumina HiSeq 4000	2019-12-10	University of Nottingham
3	a	SRR10614208	N402	WT sorbic	Conidia of A. niger WT were inoculated into YEPD medium + 1mM sorbic acid and incubated for 1hr at 28C	Illumina HiSeq 4000	2019-12-10	University of Nottingham
4	a	SRR10614209	N402	WT sorbic	Conidia of A. niger WT were inoculated into YEPD medium + 1mM sorbic acid and incubated for 1hr at 28C	Illumina HiSeq 4000	2019-12-10	University of Nottingham
5	a	SRR10614210	N402	WarA Crtl	RNAseq of warA deletion strain A.niger conidia germinating in YEPD medium	Illumina HiSeq 4000	2019-12-10	University of Nottingham
6	a	SRR10614211	N402	WarA Crtl	RNAseq of warA deletion strain A.niger conidia germinating in YEPD medium	Illumina HiSeq 4000	2019-12-10	University of Nottingham
7	a	SRR10614212	N402	WarA Crtl	RNAseq of warA deletion strain A.niger conidia germinating in YEPD medium	Illumina HiSeq 4000	2019-12-10	University of Nottingham
8	a	SRR10614213	N402	WT Crtl	RNAseq of WT A.niger conidia germinating in YEPD medium	Illumina HiSeq 4000	2019-12-10	University of Nottingham
9	a	SRR10614214	N402	WarA sorbic	Conidia of A. niger warA deletion strain were inoculated into YEPD medium + 1mM sorbic acid and incubated for 1hr at 28C	Illumina HiSeq 4000	2019-12-10	University of Nottingham
10	a	SRR10614215	N402	WarA sorbic	Conidia of A. niger warA deletion strain were inoculated into YEPD medium + 1mM sorbic acid and incubated for 1hr at 28C	Illumina HiSeq 4000	2019-12-10	University of Nottingham
11	a	SRR10614216	N402	WT Crtl	RNAseq of WT A.niger conidia germinating in YEPD medium	Illumina HiSeq 4000	2019-12-10	University of Nottingham
12	a	SRR10614217	N402	WT Crtl	RNAseq of WT A.niger conidia germinating in YEPD medium	Illumina HiSeq 4000	2019-12-10	University of Nottingham
13	b	SRR10519167	N402	G65	Cells grown in liquid culture MM+ 65mM Glucuronic acid	Illumina HiSeq 2500	2019-11-24	DOE Joint Genome Institute (JGI)
14	b	SRR10519168	N402	F25	Cells grown in liquid culture MM+ 25mM Fucose	Illumina HiSeq 2500	2019-11-23	DOE Joint Genome Institute (JGI)
15	b	SRR10519169	N402	G25	Cells grown in liquid culture MM+ 25mM Glucuronic acid	Illumina HiSeq 2500	2019-11-24	DOE Joint Genome Institute (JGI)
16	b	SRR10519170	N402	G65	Cells grown in liquid culture MM+ 65mM Glucuronic acid	Illumina HiSeq 2500	2019-11-24	DOE Joint Genome Institute (JGI)
17	b	SRR10519171	N402	R25	Cells grown in liquid culture MM+ 25mM D-ribose	Illumina HiSeq 2500	2019-11-24	DOE Joint Genome Institute (JGI)
18	b	SRR10519172	N402	G25	Cells grown in liquid culture MM+ 25mM Glucuronic acid	Illumina HiSeq 2500	2019-11-24	DOE Joint Genome Institute (JGI)
19	b	SRR10519173	N402	R65	Cells grown in liquid culture MM+ 65mM D-ribose	Illumina HiSeq 2500	2019-11-24	DOE Joint Genome Institute (JGI)
20	b	SRR10519174	N402	G25	Cells grown in liquid culture MM+ 25mM Glucuronic acid	Illumina HiSeq 2500	2019-11-24	DOE Joint Genome Institute (JGI)
21	b	SRR10519175	N402	R65	Cells grown in liquid culture MM+ 65mM D-ribose	Illumina HiSeq 2500	2019-11-24	DOE Joint Genome Institute (JGI)
22	b	SRR10519176	N402	R65	Cells grown in liquid culture MM+ 65mM D-ribose	Illumina HiSeq 2500	2019-11-24	DOE Joint Genome Institute (JGI)
23	b	SRR10519177	N402	R25	Cells grown in liquid culture MM+ 25mM D-ribose	Illumina HiSeq 2500	2019-11-24	DOE Joint Genome Institute (JGI)
24	b	SRR10519178	N402	R25	Cells grown in liquid culture MM+ 25mM D-ribose	Illumina HiSeq 2500	2019-11-24	DOE Joint Genome Institute (JGI)
25	b	SRR10519179	N402	F25	Cells grown in liquid culture MM+ 25mM Fucose	Illumina HiSeq 2500	2019-11-24	DOE Joint Genome Institute (JGI)
26	b	SRR10519180	N402	F25	Cells grown in liquid culture MM+ 25mM Fucose	Illumina HiSeq 2500	2019-11-24	DOE Joint Genome Institute (JGI)
27	b	SRR10519181	N402	G65	Cells grown in liquid culture MM+ 65mM Glucuronic acid	Illumina HiSeq 2500	2019-11-24	DOE Joint Genome Institute (JGI)
28	b	SRR10519182	N402	F65	Cells grown in liquid culture MM+ 65mM Fucose	Illumina HiSeq 2500	2019-11-24	DOE Joint Genome Institute (JGI)
29	b	SRR10519183	N402	F65	Cells grown in liquid culture MM+ 65mM Fucose	Illumina HiSeq 2500	2019-11-24	DOE Joint Genome Institute (JGI)
30	b	SRR10519184	N402	F65	Cells grown in liquid culture MM+ 65mM Fucose	Illumina HiSeq 2500	2019-11-24	DOE Joint Genome Institute (JGI)
31	c	SAMN04958156			Niger, chrysogenum, reesei straw	NextSeq 500	2016-05-09
32	c	SAMN04958183			Niger, chrysogenum, reesei straw	NextSeq 500	2016-05-09
33	c	SAMN04958155			Niger, chrysogenum, reesei straw	NextSeq 500	2016-05-09
34	c	SAMN04958154			niger chrysogenum straw	NextSeq 500	2016-05-09
35	c	SAMN04958157			niger chrysogenum straw	NextSeq 500	2016-05-09
36	c	SAMN04958182			niger chrysogenum straw	NextSeq 500	2016-05-09
37	c	SAMN04958178			niger, reesei straw	NextSeq 500	2016-05-09
38	c	SAMN04958177			niger, reesei straw	NextSeq 500	2016-05-09
39	c	SAMN04958176			niger, reesei straw	NextSeq 500	2016-05-09
40	c	SAMN04958169			niger straw	NextSeq 500	2016-05-09
41	c	SAMN04958168			niger straw	NextSeq 500	2016-05-09
42	c	SAMN04958167			niger straw	NextSeq 500	2016-05-09
43	c	SAMN04958160			niger glucose	NextSeq 500	2016-05-09
44	c	SAMN04958159			niger glucose	NextSeq 500	2016-05-09
45	c	SAMN04958158			niger glucose	NextSeq 500	2016-05-09
46	d	SRR8238991	N402	rhamnose 65 mM	Liquid culture grown in Minimal media+ 65mM rhamnose- 2h transfer experiment	Illumina HiSeq 2500	2018-11-01	DOE Joint Genome Institute (JGI)
47	d	SRR8238992	N402	rhamnose 65 mM	Liquid culture grown in Minimal media+ 65mM rhamnose- 2h transfer experiment	Illumina HiSeq 2500	2018-11-23	DOE Joint Genome Institute (JGI)
48	d	SRR8238993	N402	no sugar	Liquid culture grown in Minimal media+ no sugar- 2h transfer experiment	Illumina HiSeq 2500	2018-11-23	DOE Joint Genome Institute (JGI)
49	d	SRR8238994	N402	no sugar	Liquid culture grown in Minimal media+ no sugar- 2h transfer experiment	Illumina HiSeq 2500	2018-11-23	DOE Joint Genome Institute (JGI)
50	d	SRR8238995	N402	1BE	Wild type cells grown in minimal media with 0.02% Benzoic acid	Illumina HiSeq 2500	2018-11-23	DOE Joint Genome Institute (JGI)
51	d	SRR8238996	N402	glucose 25 mM	Liquid culture grown in Minimal media+ 25mM glucose- 2h transfer experiment	Illumina HiSeq 2500	2018-11-23	DOE Joint Genome Institute (JGI)
52	d	SRR8238997	N402	galacturonic acid 65 mM	Liquid culture grown in Minimal media+ 65mM galUA- 2h transfer experiment	Illumina HiSeq 2500	2018-11-23	DOE Joint Genome Institute (JGI)
53	d	SRR8238998	N402	arabinose 25 mM	Liquid culture grown in Minimal media+ 25mM arabinose- 2h transfer experiment	Illumina HiSeq 2500	2018-11-23	DOE Joint Genome Institute (JGI)
54	d	SRR8238999	N402	xylose 65 mM	Liquid culture grown in Minimal media+ 65mM xylose- 2h transfer experiment	Illumina HiSeq 2500	2018-11-23	DOE Joint Genome Institute (JGI)
55	d	SRR8239000	N402	arabinose 65 mM	Liquid culture grown in Minimal media+ 65mM arabinose- 2h transfer experiment	Illumina HiSeq 2500	2018-11-23	DOE Joint Genome Institute (JGI)
56	d	SRR8239001	N402	1SO	Wild type cells grown in minimal media with 0.02% Sorbic acid	Illumina HiSeq 2500	2018-11-23	DOE Joint Genome Institute (JGI)
57	d	SRR8239002	N402	fructose 65 mM	Liquid culture grown in Minimal media+ 65mM fructose- 2h transfer experiment	Illumina HiSeq 2500	2018-11-23	DOE Joint Genome Institute (JGI)
58	d	SRR8239003	N402	galactose 25 mM	Liquid culture grown in Minimal media+ 25mM galactose- 2h transfer experiment	Illumina HiSeq 2500	2018-11-23	DOE Joint Genome Institute (JGI)
59	d	SRR8239004	N402	galacturonic acid 25 mM	Liquid culture grown in Minimal media+ 25mM galUA- 2h transfer experiment	Illumina HiSeq 2500	2018-11-23	DOE Joint Genome Institute (JGI)
60	d	SRR8239005	N402	1SA	Wild type cells grown in minimal media with 0.02% Salicylic acid	Illumina HiSeq 2500	2018-11-23	DOE Joint Genome Institute (JGI)
61	d	SRR8239006	N402	1NC	Wild type cells grown in minimal media without carbon source	Illumina HiSeq 2500	2018-11-23	DOE Joint Genome Institute (JGI)
62	d	SRR8239007	N402	xylose 25 mM	Liquid culture grown in Minimal media+ 25mM xylose- 2h transfer experiment	Illumina HiSeq 2500	2018-11-23	DOE Joint Genome Institute (JGI)
63	d	SRR8239008	N402	glucose 25 mM	Liquid culture grown in Minimal media+ 25mM glucose- 2h transfer experiment	Illumina HiSeq 2500	2018-11-23	DOE Joint Genome Institute (JGI)
64	d	SRR8239009	N402	glucose 25 mM	Liquid culture grown in Minimal media+ 25mM glucose- 2h transfer experiment	Illumina HiSeq 2500	2018-11-23	DOE Joint Genome Institute (JGI)
65	d	SRR8239010	N402	galactose 25 mM	Liquid culture grown in Minimal media+ 25mM galactose- 2h transfer experiment	Illumina HiSeq 2500	2018-11-23	DOE Joint Genome Institute (JGI)
66	d	SRR8239011	N402	galactose 25 mM	Liquid culture grown in Minimal media+ 25mM galactose- 2h transfer experiment	Illumina HiSeq 2500	2018-11-23	DOE Joint Genome Institute (JGI)
67	d	SRR8239012	N402	1CS	Wild type cells grown in minimal media with 2% Cornstover	Illumina HiSeq 2500	2018-11-23	DOE Joint Genome Institute (JGI)
68	d	SRR8239013	N402	glucose 65 mM	Liquid culture grown in Minimal media+ 65mM glucose- 2h transfer experiment	Illumina HiSeq 2500	2018-11-23	DOE Joint Genome Institute (JGI)
69	d	SRR8239014	N402	1NC	Wild type cells grown in minimal media without carbon source	Illumina HiSeq 2500	2018-11-23	DOE Joint Genome Institute (JGI)
70	d	SRR8239015	N402	arabinose 65 mM	Liquid culture grown in Minimal media+ 65mM arabinose- 2h transfer experiment	Illumina HiSeq 2500	2018-11-23	DOE Joint Genome Institute (JGI)
71	d	SRR8239016	N402	arabinose 25 mM	Liquid culture grown in Minimal media+ 25mM arabinose- 2h transfer experiment	Illumina HiSeq 2500	2018-11-23	DOE Joint Genome Institute (JGI)
72	d	SRR8239017	N402	1NC	Wild type cells grown in minimal media without carbon source	Illumina HiSeq 2500	2018-11-23	DOE Joint Genome Institute (JGI)
73	d	SRR8239018	N402	arabinose 65 mM	Liquid culture grown in Minimal media+ 65mM arabinose- 2h transfer experiment	Illumina HiSeq 2500	2018-11-23	DOE Joint Genome Institute (JGI)
74	d	SRR8239019	N402	rhamnose 25 mM	Liquid culture grown in Minimal media+ 25mM rhamnose- 2h transfer experiment	Illumina HiSeq 2500	2018-11-23	DOE Joint Genome Institute (JGI)
75	d	SRR8239020	N402	xylose 25 mM	Liquid culture grown in Minimal media+ 25mM xylose- 2h transfer experiment	Illumina HiSeq 2500	2018-11-23	DOE Joint Genome Institute (JGI)
76	d	SRR8239021	N402	xylose 65 mM	Liquid culture grown in Minimal media+ 65mM xylose- 2h transfer experiment	Illumina HiSeq 2500	2018-11-23	DOE Joint Genome Institute (JGI)
77	d	SRR8239022	N402	xylose 65 mM	Liquid culture grown in Minimal media+ 65mM xylose- 2h transfer experiment	Illumina HiSeq 2500	2018-11-23	DOE Joint Genome Institute (JGI)
78	d	SRR8239023	N402	mannose 65 mM	Liquid culture grown in Minimal media+ 65mM mannose- 2h transfer experiment	Illumina HiSeq 2500	2018-11-23	DOE Joint Genome Institute (JGI)
79	d	SRR8239024	N402	galacturonic acid 25 mM	Liquid culture grown in Minimal media+ 25mM galUA- 2h transfer experiment	Illumina HiSeq 2500	2018-11-23	DOE Joint Genome Institute (JGI)
80	d	SRR8239025	N402	fructose 65 mM	Liquid culture grown in Minimal media+ 65mM fructose- 2h transfer experiment	Illumina HiSeq 2500	2018-11-23	DOE Joint Genome Institute (JGI)
81	d	SRR8239026	N402	1CA	Wild type cells grown in minimal media with 0.02% Cinnamic acid	Illumina HiSeq 2500	2018-11-23	DOE Joint Genome Institute (JGI)
82	d	SRR8239027	N402	1CA	Wild type cells grown in minimal media with 0.02% Cinnamic acid	Illumina HiSeq 2500	2018-11-23	DOE Joint Genome Institute (JGI)
83	d	SRR8239028	N402	1BE	Wild type cells grown in minimal media with 0.02% Benzoic acid	Illumina HiSeq 2500	2018-11-23	DOE Joint Genome Institute (JGI)
84	d	SRR8239029	N402	1Cal	Wild type cells grown in minimal media with 0.02% Cinnamyl alcohol	Illumina HiSeq 2500	2018-11-23	DOE Joint Genome Institute (JGI)
85	d	SRR8239030	N402	galacturonic acid 65 mM	Liquid culture grown in Minimal media+ 65mM galUA- 2h transfer experiment	Illumina HiSeq 2500	2018-11-23	DOE Joint Genome Institute (JGI)
86	d	SRR8239031	N402	1BE	Wild type cells grown in minimal media with 0.02% Benzoic acid	Illumina HiSeq 2500	2018-11-23	DOE Joint Genome Institute (JGI)
87	d	SRR8239032	N402	galactose 65 mM	Liquid culture grown in Minimal media+ 65mM galactose- 2h transfer experiment	Illumina HiSeq 2500	2018-11-23	DOE Joint Genome Institute (JGI)
88	d	SRR8239033	N402	1CA	Wild type cells grown in minimal media with 0.02% Cinnamic acid	Illumina HiSeq 2500	2018-11-23	DOE Joint Genome Institute (JGI)
89	d	SRR8239034	N402	fructose 65 mM	Liquid culture grown in Minimal media+ 65mM fructose- 2h transfer experiment	Illumina HiSeq 2500	2018-11-23	DOE Joint Genome Institute (JGI)
90	d	SRR8239035	N402	1SA	Wild type cells grown in minimal media with 0.02% Salicylic acid	Illumina HiSeq 2500	2018-11-23	DOE Joint Genome Institute (JGI)
91	d	SRR8239036	N402	1SA	Wild type cells grown in minimal media with 0.02% Salicylic acid	Illumina HiSeq 2500	2018-11-23	DOE Joint Genome Institute (JGI)
92	d	SRR8239037	N402	fructose 25 mM	Liquid culture grown in Minimal media+ 25mM fructose- 2h transfer experiment	Illumina HiSeq 2500	2018-11-23	DOE Joint Genome Institute (JGI)
93	d	SRR8239038	N402	1Cal	Wild type cells grown in minimal media with 0.02% Cinnamyl alcohol	Illumina HiSeq 2500	2018-11-23	DOE Joint Genome Institute (JGI)
94	d	SRR8239039	N402	1Cal	Wild type cells grown in minimal media with 0.02% Cinnamyl alcohol	Illumina HiSeq 2500	2018-11-23	DOE Joint Genome Institute (JGI)
95	d	SRR8239040	N402	1CS	Wild type cells grown in minimal media with 2% Cornstover	Illumina HiSeq 2500	2018-11-23	DOE Joint Genome Institute (JGI)
96	d	SRR8239041	N402	1SO	Wild type cells grown in minimal media with 0.02% Sorbic acid	Illumina HiSeq 2500	2018-11-23	DOE Joint Genome Institute (JGI)
97	d	SRR8239042	N402	rhamnose 65 mM	Liquid culture grown in Minimal media+ 65mM rhamnose- 2h transfer experiment	Illumina HiSeq 2500	2018-11-23	DOE Joint Genome Institute (JGI)
98	d	SRR8239043	N402	galactose 65 mM	Liquid culture grown in Minimal media+ 65mM galactose- 2h transfer experiment	Illumina HiSeq 2500	2018-11-23	DOE Joint Genome Institute (JGI)
99	d	SRR8239044	N402	fructose 25 mM	Liquid culture grown in Minimal media+ 25mM fructose- 2h transfer experiment	Illumina HiSeq 2500	2018-11-23	DOE Joint Genome Institute (JGI)
100	d	SRR8239045	N402	fructose 25 mM	Liquid culture grown in Minimal media+ 25mM fructose- 2h transfer experiment	Illumina HiSeq 2500	2018-11-23	DOE Joint Genome Institute (JGI)
101	d	SRR8239046	N402	mannose 25 mM	Liquid culture grown in Minimal media+ 25mM mannose- 2h transfer experiment	Illumina HiSeq 2500	2018-11-23	DOE Joint Genome Institute (JGI)
102	d	SRR8239047	N402	galacturonic acid 65 mM	Liquid culture grown in Minimal media+ 65mM galUA- 2h transfer experiment	Illumina HiSeq 2500	2018-11-23	DOE Joint Genome Institute (JGI)
103	d	SRR8239048	N402	mannose 25 mM	Liquid culture grown in Minimal media+ 25mM mannose- 2h transfer experiment	Illumina HiSeq 2500	2018-11-23	DOE Joint Genome Institute (JGI)
104	d	SRR8239049	N402	mannose 25 mM	Liquid culture grown in Minimal media+ 25mM mannose- 2h transfer experiment	Illumina HiSeq 2500	2018-11-23	DOE Joint Genome Institute (JGI)
105	d	SRR8239050	N402	rhamnose 25 mM	Liquid culture grown in Minimal media+ 25mM rhamnose- 2h transfer experiment	Illumina HiSeq 2500	2018-11-23	DOE Joint Genome Institute (JGI)
106	d	SRR8239051	N402	mannose 65 mM	Liquid culture grown in Minimal media+ 65mM mannose- 2h transfer experiment	Illumina HiSeq 2500	2018-11-23	DOE Joint Genome Institute (JGI)
107	d	SRR8239052	N402	mannose 65 mM	Liquid culture grown in Minimal media+ 65mM mannose- 2h transfer experiment	Illumina HiSeq 2500	2018-11-23	DOE Joint Genome Institute (JGI)
108	d	SRR8239053	N402	1CS	Wild type cells grown in minimal media with 2% Cornstover	Illumina HiSeq 2500	2018-11-23	DOE Joint Genome Institute (JGI)
109	d	SRR8239054	N402	glucose 65 mM	Liquid culture grown in Minimal media+ 65mM glucose- 2h transfer experiment	Illumina HiSeq 2500	2018-11-23	DOE Joint Genome Institute (JGI)
110	d	SRR8239055	N402	glucose 65 mM	Liquid culture grown in Minimal media+ 65mM glucose- 2h transfer experiment	Illumina HiSeq 2500	2018-11-23	DOE Joint Genome Institute (JGI)
111	d	SRR8239056	N402	galactose 65 mM	Liquid culture grown in Minimal media+ 65mM galactose- 2h transfer experiment	Illumina HiSeq 2500	2018-11-23	DOE Joint Genome Institute (JGI)
112	d	SRR8239057	N402	no sugar	Liquid culture grown in Minimal media+ no sugar- 2h transfer experiment	Illumina HiSeq 2500	2018-11-23	DOE Joint Genome Institute (JGI)
113	d	SRR8239058	N402	1SO	Wild type cells grown in minimal media with 0.02% Sorbic acid	Illumina HiSeq 2500	2018-11-23	DOE Joint Genome Institute (JGI)
114	d	SRR8239059	N402	galacturonic acid 25 mM	Liquid culture grown in Minimal media+ 25mM galUA- 2h transfer experiment	Illumina HiSeq 2500	2018-11-23	DOE Joint Genome Institute (JGI)
115	d	SRR8239060	N402	xylose 25 mM	Liquid culture grown in Minimal media+ 25mM xylose- 2h transfer experiment	Illumina HiSeq 2500	2018-11-23	DOE Joint Genome Institute (JGI)
116	d	SRR8239061	N402	arabinose 25 mM	Liquid culture grown in Minimal media+ 25mM arabinose- 2h transfer experiment	Illumina HiSeq 2500	2018-11-23	DOE Joint Genome Institute (JGI)
117	d	SRR8239062	N402	rhamnose 25 mM	Liquid culture grown in Minimal media+ 25mM rhamnose- 2h transfer experiment	Illumina HiSeq 2500	2018-11-23	DOE Joint Genome Institute (JGI)
118	g	SRR9852255		p-coumaric acid strain_Fa6		Illumina HiSeq 2000	2019-07-29	fungal physiology, Centre of fungal biodiversity
119	g	SRR9852256		p-coumaric acid strain_Fa6		Illumina HiSeq 2000	2019-07-29	fungal physiology, Centre of fungal biodiversity
120	g	SRR9852257		Ferulic acid strain_Fa6		Illumina HiSeq 2000	2019-07-29	fungal physiology, Centre of fungal biodiversity
121	g	SRR9852258		Ferulic acid strain_Fa6		Illumina HiSeq 2000	2019-07-29	fungal physiology, Centre of fungal biodiversity
122	g	SRR9852259		no carbon source strain_Fa6		Illumina HiSeq 2000	2019-07-29	fungal physiology, Centre of fungal biodiversity
123	g	SRR9852260		no carbon source strain_Fa6		Illumina HiSeq 2000	2019-07-29	fungal physiology, Centre of fungal biodiversity
124	g	SRR9852261		Ferulic acid WT		Illumina HiSeq 2000	2019-07-29	fungal physiology, Centre of fungal biodiversity
125	g	SRR9852262		Ferulic acid WT		Illumina HiSeq 2000	2019-07-29	fungal physiology, Centre of fungal biodiversity
126	h	SRR9852245		p-coumaric acid		Illumina HiSeq 2000	2020-02-27	fungal physiology, Centre of fungal biodiversity
127	h	SRR9852246		p-coumaric acid		Illumina HiSeq 2000	2020-02-27	fungal physiology, Centre of fungal biodiversity
128	h	SRR9852247		caffeic acid		Illumina HiSeq 2000	2020-02-27	fungal physiology, Centre of fungal biodiversity
129	h	SRR9852248		caffeic acid		Illumina HiSeq 2000	2020-02-27	fungal physiology, Centre of fungal biodiversity
130	h	SRR9852249		p-hydroxybenzoic acid		Illumina HiSeq 2000	2020-02-27	fungal physiology, Centre of fungal biodiversity
131	h	SRR9852250		p-hydroxybenzoic acid		Illumina HiSeq 2000	2020-02-27	fungal physiology, Centre of fungal biodiversity
132	h	SRR9852251		protocatechuic acid		Illumina HiSeq 2000	2020-02-27	fungal physiology, Centre of fungal biodiversity
133	h	SRR9852252		protocatechuic acid		Illumina HiSeq 2000	2020-02-27	fungal physiology, Centre of fungal biodiversity
134	h	SRR9852253		no carbon source		Illumina HiSeq 2000	2020-02-27	fungal physiology, Centre of fungal biodiversity
135	h	SRR9852254		no carbon source		Illumina HiSeq 2000	2020-02-27	fungal physiology, Centre of fungal biodiversity
136	j	SRR6672389		N402 DMEM	A. Niger reaktion auf a549 cell line	NextSeq 500	2018-06-20	Utrecht University, Ivan Valdes
137	j	SRR6672390		N402 DMEM	A. Niger reaktion auf a549 cell line	NextSeq 500	2018-06-20	Utrecht University, Ivan Valdes
138	j	SRR6672383		N402 with A549 cells	A. Niger reaktion auf a549 cell line	NextSeq 500	2018-06-20	Utrecht University, Ivan Valdes
139	j	SRR6672384		N402 with A549 cells	A. Niger reaktion auf a549 cell line	NextSeq 500	2018-06-20	Utrecht University, Ivan Valdes
140	k	SRR5829444		S-24h	Transcriptome of time point sample from Aspergillus niger NRRL 3 on soy bean hulls (dicot). Preculture grown on Fructose	Illumina HiSeq 2500	2017-07-15	DOE Joint Genome Institute (JGI)
141	k	SRR5829445		S-24h	Transcriptome of time point sample from Aspergillus niger NRRL 3 on soy bean hulls (dicot). Preculture grown on Fructose	Illumina HiSeq 2500	2017-07-15	DOE Joint Genome Institute (JGI)
142	k	SRR5829446		C-24h	Transcriptome of time point sample from Aspergillus niger NRRL 3 on corn stover (monocot). Preculture grown on Fructose	Illumina HiSeq 2500	2017-07-15	DOE Joint Genome Institute (JGI)
143	k	SRR5829447		PW	Preculture on Fructose	Illumina HiSeq 2500	2017-07-15	DOE Joint Genome Institute (JGI)
144	k	SRR5829448		C-48h	Transcriptome of time point sample from Aspergillus niger NRRL 3 on corn stover (monocot). Preculture grown on Fructose	Illumina HiSeq 2500	2017-07-15	DOE Joint Genome Institute (JGI)
145	k	SRR5829449		C-48h	Transcriptome of time point sample from Aspergillus niger NRRL 3 on corn stover (monocot). Preculture grown on Fructose	Illumina HiSeq 2500	2017-07-15	DOE Joint Genome Institute (JGI)
146	k	SRR5829450		C-48h	Transcriptome of time point sample from Aspergillus niger NRRL 3 on corn stover (monocot). Preculture grown on Fructose	Illumina HiSeq 2500	2017-07-15	DOE Joint Genome Institute (JGI)
147	k	SRR5829451		C-24h	Transcriptome of time point sample from Aspergillus niger NRRL 3 on corn stover (monocot). Preculture grown on Fructose	Illumina HiSeq 2500	2017-07-15	DOE Joint Genome Institute (JGI)
148	k	SRR5829452		S-48h	Transcriptome of time point sample from Aspergillus niger NRRL 3 on soy bean hulls (dicot). Preculture grown on Fructose	Illumina HiSeq 2500	2017-07-15	DOE Joint Genome Institute (JGI)
149	k	SRR5829453		S-48h	Transcriptome of time point sample from Aspergillus niger NRRL 3 on soy bean hulls (dicot). Preculture grown on Fructose	Illumina HiSeq 2500	2017-07-15	DOE Joint Genome Institute (JGI)
150	k	SRR5829454		S-24h	Transcriptome of time point sample from Aspergillus niger NRRL 3 on soy bean hulls (dicot). Preculture grown on Fructose	Illumina HiSeq 2500	2017-07-15	DOE Joint Genome Institute (JGI)
151	k	SRR5829455		PW	Preculture on Fructose	Illumina HiSeq 2500	2017-07-15	DOE Joint Genome Institute (JGI)
152	k	SRR5829456		C-4h	Transcriptome of time point sample from Aspergillus niger NRRL 3 on corn stover (monocot). Preculture grown on Fructose	Illumina HiSeq 2500	2017-07-15	DOE Joint Genome Institute (JGI)
153	k	SRR5829457		C-4h	Transcriptome of time point sample from Aspergillus niger NRRL 3 on corn stover (monocot). Preculture grown on Fructose	Illumina HiSeq 2500	2017-07-15	DOE Joint Genome Institute (JGI)
154	k	SRR5829458		S-4h	Transcriptome of time point sample from Aspergillus niger NRRL 3 on soy bean hulls (dicot). Preculture grown on Fructose	Illumina HiSeq 2500	2017-07-15	DOE Joint Genome Institute (JGI)
155	k	SRR5829459		C-4h	Transcriptome of time point sample from Aspergillus niger NRRL 3 on corn stover (monocot). Preculture grown on Fructose	Illumina HiSeq 2500	2017-07-15	DOE Joint Genome Institute (JGI)
156	k	SRR5829460		S-48h	Transcriptome of time point sample from Aspergillus niger NRRL 3 on soy bean hulls (dicot). Preculture grown on Fructose	Illumina HiSeq 2500	2017-07-15	DOE Joint Genome Institute (JGI)
157	k	SRR5829461		C-24h	Transcriptome of time point sample from Aspergillus niger NRRL 3 on corn stover (monocot). Preculture grown on Fructose	Illumina HiSeq 2500	2017-07-15	DOE Joint Genome Institute (JGI)
158	k	SRR5829462		S-4h	Transcriptome of time point sample from Aspergillus niger NRRL 3 on soy bean hulls (dicot). Preculture grown on Fructose	Illumina HiSeq 2500	2017-07-15	DOE Joint Genome Institute (JGI)
159	l	SRR4446735		A_niger_SEB_6h	Mycelia grown for 6h on BCM +0,5% Sugarcane Exploded Bagasse	Illumina HiSeq 2000		Laboratorio Nacional de Ciencia e Tecnologia do Bi
160	l	SRR4446736		A_niger_SEB_6h	Mycelia grown for 6h on BCM +0,5% Sugarcane Exploded Bagasse	Illumina HiSeq 2000		Laboratorio Nacional de Ciencia e Tecnologia do Bi
161	l	SRR4446756		A_niger_SEB_12h	Mycelia grown for 12h on BCM +0,5% Sugarcane Exploded Bagasse	Illumina HiSeq 2000		Laboratorio Nacional de Ciencia e Tecnologia do Bi
162	l	SRR4446758		A_niger_SEB_12h	Mycelia grown for 12h on BCM +0,5% Sugarcane Exploded Bagasse	Illumina HiSeq 2000		Laboratorio Nacional de Ciencia e Tecnologia do Bi
163	l	SRR4446761		A_niger_SEB_24h	Mycelia grown for 24h on BCM +0,5% Sugarcane Exploded Bagasse	Illumina HiSeq 2000		Laboratorio Nacional de Ciencia e Tecnologia do Bi
164	l	SRR4446824		A_niger_SEB_24h	Mycelia grown for 24h on BCM +0,5% Sugarcane Exploded Bagasse	Illumina HiSeq 2000		Laboratorio Nacional de Ciencia e Tecnologia do Bi
165	l	SRR4446828		A_niger_Fructose_24h	Mycelia grown for 6h on BCM +1% fructose	Illumina HiSeq 2000		Laboratorio Nacional de Ciencia e Tecnologia do Bi
166	l	SRR4446831		A_niger_Fructose_24h	Mycelia grown for 6h on BCM +1% fructose	Illumina HiSeq 2000		Laboratorio Nacional de Ciencia e Tecnologia do Bi
167	m	SRR3726218		conidiophore day8	8 days old conida freshly harvested	Illumina HiSeq 2500	06/28/16	Microbiology, Science, Biology, Utrecht University
168	m	SRR3726217		conidiophore day8	8 days old conida freshly harvested	Illumina HiSeq 2500		Microbiology, Science, Biology, Utrecht University
169	m	SRR3726216		conidiophore day5	5 days old conida freshly harvested	Illumina HiSeq 2500		Microbiology, Science, Biology, Utrecht University
170	m	SRR3726215		conidiophore day5	5 days old conida freshly harvested	Illumina HiSeq 2500		Microbiology, Science, Biology, Utrecht University
171	m	SRR3726214		conidiophore day2	2 days old conida freshly harvested	Illumina HiSeq 2500		Microbiology, Science, Biology, Utrecht University
172	m	SRR3726213		conidiophore day2	2 days old conida freshly harvested	Illumina HiSeq 2500		Microbiology, Science, Biology, Utrecht University
173	n	SRR3313951	?	Conida 1h sorbic acid	conidia germinated with 1mm sorbic acid in growth media for 1h	AB SOLiD System 3.0		School of Life Sciences, Nottingham University
174	n	SRR3313950	?	Conida 1h sorbic acid	conidia germinated with 1mm sorbic acid in growth media for 1h	AB SOLiD System 3.0		School of Life Sciences, Nottingham University
175	n	SRR3313949	?	Conida 1h sorbic acid	conidia germinated with 1mm sorbic acid in growth media for 1h	AB SOLiD System 3.0		School of Life Sciences, Nottingham University
176	n	SRR3313948	?	Conida 1h sorbic acid	conidia germinated with 1mm sorbic acid in growth media for 1h	AB SOLiD System 3.0		School of Life Sciences, Nottingham University
177	n	SRR3313947	?	Conida 1h sorbic acid	conidia germinated with 1mm sorbic acid in growth media for 1h	AB SOLiD System 3.0		School of Life Sciences, Nottingham University
178	n	SRR3313946	?	Conida 1h sorbic acid	conidia germinated with 1mm sorbic acid in growth media for 1h	AB SOLiD System 3.0		School of Life Sciences, Nottingham University
179	n	SRR3313945	?	Conida 1h sorbic acid	conidia germinated with 1mm sorbic acid in growth media for 1h	AB SOLiD System 3.0		School of Life Sciences, Nottingham University
180	n	SRR3313944	?	Conida 1h sorbic acid	conidia germinated with 1mm sorbic acid in growth media for 1h	AB SOLiD System 3.0		School of Life Sciences, Nottingham University
181	n	SRR3313943	?	Conida 1h sorbic acid	conidia germinated with 1mm sorbic acid in growth media for 1h	AB SOLiD System 3.0		School of Life Sciences, Nottingham University
182	n	SRR3313942	?	Conida 1h sorbic acid	conidia germinated with 1mm sorbic acid in growth media for 1h	AB SOLiD System 3.0		School of Life Sciences, Nottingham University
183	n	SRR3313941	?	Conida 1h sorbic acid	conidia germinated with 1mm sorbic acid in growth media for 1h	AB SOLiD System 3.0		School of Life Sciences, Nottingham University
184	n	SRR3313940	?	Conida 1h sorbic acid	conidia germinated with 1mm sorbic acid in growth media for 1h	AB SOLiD System 3.0		School of Life Sciences, Nottingham University
185	n	SRR3313939	?	Conida 1h sorbic acid	conidia germinated with 1mm sorbic acid in growth media for 1h	AB SOLiD System 3.0		School of Life Sciences, Nottingham University
186	n	SRR3313938	?	Conida 1h sorbic acid	conidia germinated with 1mm sorbic acid in growth media for 1h	AB SOLiD System 3.0		School of Life Sciences, Nottingham University
187	n	SRR3313937	?	Conidia 1h	conidia germinated for 1h	AB SOLiD System 3.0		School of Life Sciences, Nottingham University
188	n	SRR3313936	?	Conidia 1h	conidia germinated for 1h	AB SOLiD System 3.0		School of Life Sciences, Nottingham University
189	n	SRR3313935	?	Conidia 1h	conidia germinated for 1h	AB SOLiD System 3.0		School of Life Sciences, Nottingham University
190	n	SRR3313934	?	Conidia 1h	conidia germinated for 1h	AB SOLiD System 3.0		School of Life Sciences, Nottingham University
191	n	SRR3313933	?	Conidia 1h	conidia germinated for 1h	AB SOLiD System 3.0		School of Life Sciences, Nottingham University
192	n	SRR3313932	?	Conidia 1h	conidia germinated for 1h	AB SOLiD System 3.0		School of Life Sciences, Nottingham University
193	n	SRR3313931	?	Conidia 1h	conidia germinated for 1h	AB SOLiD System 3.0		School of Life Sciences, Nottingham University
194	n	SRR3313930	?	Conidia 1h	conidia germinated for 1h	AB SOLiD System 3.0		School of Life Sciences, Nottingham University
195	n	SRR3313929	?	Conidia 1h	conidia germinated for 1h	AB SOLiD System 3.0		School of Life Sciences, Nottingham University
196	n	SRR3313928	?	Conidia 1h	conidia germinated for 1h	AB SOLiD System 3.0		School of Life Sciences, Nottingham University
197	n	SRR3313927	?	Conidia 1h	conidia germinated for 1h	AB SOLiD System 3.0		School of Life Sciences, Nottingham University
198	n	SRR3313926	?	Conidia 1h	conidia germinated for 1h	AB SOLiD System 3.0		School of Life Sciences, Nottingham University
199	n	SRR3313925	?	Conidia 1h	conidia germinated for 1h	AB SOLiD System 3.0		School of Life Sciences, Nottingham University
200	n	SRR3313924	?	Conidia 1h	conidia germinated for 1h	AB SOLiD System 3.0		School of Life Sciences, Nottingham University
201	n	SRR3313923	?	Conidia 1h	conidia germinated for 1h	AB SOLiD System 3.0		School of Life Sciences, Nottingham University
202	n	SRR3313922	?	Conidia 1h	conidia germinated for 1h	AB SOLiD System 3.0		School of Life Sciences, Nottingham University
203	n	SRR3313921	?	Conidia 1h	conidia germinated for 1h	AB SOLiD System 3.0		School of Life Sciences, Nottingham University
204	n	SRR3313920	?	Conidia 1h	conidia germinated for 1h	AB SOLiD System 3.0		School of Life Sciences, Nottingham University
205	n	SRR3313919	?	Dormant Conidia	Dormant Conidia	AB SOLiD System 3.0		School of Life Sciences, Nottingham University
206	n	SRR3313918	?	Dormant Conidia	Dormant Conidia	AB SOLiD System 3.0		School of Life Sciences, Nottingham University
207	n	SRR3313917	?	Dormant Conidia	Dormant Conidia	AB SOLiD System 3.0		School of Life Sciences, Nottingham University
208	n	SRR3313916	?	Dormant Conidia	Dormant Conidia	AB SOLiD System 3.0		School of Life Sciences, Nottingham University
209	n	SRR3313915	?	Dormant Conidia	Dormant Conidia	AB SOLiD System 3.0		School of Life Sciences, Nottingham University
210	n	SRR3313914	?	Dormant Conidia	Dormant Conidia	AB SOLiD System 3.0		School of Life Sciences, Nottingham University
211	n	SRR3313913	?	Dormant Conidia	Dormant Conidia	AB SOLiD System 3.0		School of Life Sciences, Nottingham University
212	n	SRR3313912	?	Dormant Conidia	Dormant Conidia	AB SOLiD System 3.0		School of Life Sciences, Nottingham University
213	n	SRR3313911	?	Dormant Conidia	Dormant Conidia	AB SOLiD System 3.0		School of Life Sciences, Nottingham University
214	n	SRR3313910	?	Dormant Conidia	Dormant Conidia	AB SOLiD System 3.0		School of Life Sciences, Nottingham University
215	n	SRR3313909	?	Dormant Conidia	Dormant Conidia	AB SOLiD System 3.0		School of Life Sciences, Nottingham University
216	n	SRR3313908	?	Dormant Conidia	Dormant Conidia	AB SOLiD System 3.0		School of Life Sciences, Nottingham University
217	n	SRR3313907	?	Dormant Conidia	Dormant Conidia	AB SOLiD System 3.0		School of Life Sciences, Nottingham University
218	n	SRR3313906	?	Dormant Conidia	Dormant Conidia	AB SOLiD System 3.0		School of Life Sciences, Nottingham University
219	n	SRR3313905	?	Dormant Conidia	Dormant Conidia	AB SOLiD System 3.0		School of Life Sciences, Nottingham University
220	n	SRR3313904	?	Dormant Conidia	Dormant Conidia	AB SOLiD System 3.0		School of Life Sciences, Nottingham University
221	n	SRR3313903	?	Dormant Conidia	Dormant Conidia	AB SOLiD System 3.0		School of Life Sciences, Nottingham University
222	n	SRR3313902	?	Dormant Conidia	Dormant Conidia	AB SOLiD System 3.0		School of Life Sciences, Nottingham University
223	s	SRR372702		Glucose 48h	Mycelium after 48h on glc	AB SOLiD System 3.0		Archer Lab, School of Biology, University of Nottingham
224	s	SRR372703		Glucose 48h	Mycelium after 48h on glc	AB SOLiD System 3.0		Archer Lab, School of Biology, University of Nottingham
225	s	SRR372704		Glucose 48h	Mycelium after 48h on glc	AB SOLiD System 3.0		Archer Lab, School of Biology, University of Nottingham
226	s	SRR372705		Straw 24h	Mycelium after 24h on wheat straw	AB SOLiD System 3.0		Archer Lab, School of Biology, University of Nottingham
227	s	SRR372706		Straw 24h	Mycelium after 24h on wheat straw	AB SOLiD System 3.0		Archer Lab, School of Biology, University of Nottingham
228	s	SRR372707		Straw 24h	Mycelium after 24h on wheat straw	AB SOLiD System 3.0		Archer Lab, School of Biology, University of Nottingham
229	s	SRR372708		Glucose and Straw 5h	Mycelium after 5h on wheat straw and glucose	AB SOLiD System 3.0		Archer Lab, School of Biology, University of Nottingham
230	s	SRR372709		Glucose and Straw 5h	Mycelium after 5h on wheat straw and glucose	AB SOLiD System 3.0		Archer Lab, School of Biology, University of Nottingham
231	s	SRR372710		Glucose and Straw 5h	Mycelium after 5h on wheat straw and glucose	AB SOLiD System 3.0		Archer Lab, School of Biology, University of Nottingham
232	t	SRR867772		Fructose 24h N402	Fructose 24h N402	HiSeq 2000	27-May-2013	Concordia University Centre for Structural and Functional Genomics
233	t	SRR867789		Xylan and Xylose 24h N402	Xylan and Xylose 24h N402	HiSeq 2000	27-May-2013	Concordia University Centre for Structural and Functional Genomics
234	t	SRR867790		Xylan 24h N402	Xylan 24h N402	HiSeq 2000	27-May-2013	Concordia University Centre for Structural and Functional Genomics
235	t	SRR867791		Xylose 24h N402	Xylose 24h N402	HiSeq 2000	27-May-2013	Concordia University Centre for Structural and Functional Genomics
236	t	SRR867792		Fructose 24h N593.4	Fructose 24h N593.4	HiSeq 2000	27-May-2013	Concordia University Centre for Structural and Functional Genomics
237	t	SRR867793		Xylan and Xylose 24h N593.4	Xylan and Xylose 24h N593.4	HiSeq 2000	27-May-2013	Concordia University Centre for Structural and Functional Genomics
238	t	SRR867794		Fructose 24h N593.4	Fructose 24h N593.4	HiSeq 2000	27-May-2013	Concordia University Centre for Structural and Functional Genomics
239	t	SRR867795		Xylan and Xylose 24h N593.4	Xylan and Xylose 24h N593.4	HiSeq 2000	27-May-2013	Concordia University Centre for Structural and Functional Genomics
240	t	SRR867796		Sorbitol 24h N402	Sorbitol 24h N402	HiSeq 2000	27-May-2013	Concordia University Centre for Structural and Functional Genomics
241	t	SRR868663		Sorbitol 24h N402	Sorbitol 24h N402	HiSeq 2000	27-May-2013	Concordia University Centre for Structural and Functional Genomics
242	t	SRR867797		Xylan 24h N402	Xylan 24h N402	HiSeq 2000	27-May-2013	Concordia University Centre for Structural and Functional Genomics
243	t	SRR867798		Xylose 24h N593.4	Xylose 24h N593.4	HiSeq 2000	27-May-2013	Concordia University Centre for Structural and Functional Genomics
244	t	SRR867799		Sorbitol 24h N593.4	Sorbitol 24h N593.4	HiSeq 2000	27-May-2013	Concordia University Centre for Structural and Functional Genomics
245	t	SRR868665		Xylan 24h N593.4	Xylan 24h N593.4	HiSeq 2000	27-May-2013	Concordia University Centre for Structural and Functional Genomics
246	t	SRR867800		Fructose 24h N402	Fructose 24h N402	HiSeq 2000	27-May-2013	Concordia University Centre for Structural and Functional Genomics
247	t	SRR867801		Maltose 24h N402	Maltose 24h N402	HiSeq 2000	27-May-2013	Concordia University Centre for Structural and Functional Genomics
248	t	SRR867802		Fructose 24h N593.4	Fructose 24h N593.4	HiSeq 2000	27-May-2013	Concordia University Centre for Structural and Functional Genomics
249	t	SRR867803		Maltose 24h N593.4	Maltose 24h N593.4	HiSeq 2000	27-May-2013	Concordia University Centre for Structural and Functional Genomics
250	t	SRR867804		Fructose 24h N593.4	Fructose 24h N593.4	HiSeq 2000	27-May-2013	Concordia University Centre for Structural and Functional Genomics
251	t	SRR867805		Maltose 24h N593.4	Maltose 24h N593.4	HiSeq 2000	27-May-2013	Concordia University Centre for Structural and Functional Genomics
252	t	SRR868681		Xylan 24h N593.4	Xylan 24h N593.4	HiSeq 2000	27-May-2013	Concordia University Centre for Structural and Functional Genomics
253	t	SRR867806		Xylose 24h N593.4	Xylose 24h N593.4	HiSeq 2000	27-May-2013	Concordia University Centre for Structural and Functional Genomics
254	t	SRR867807		Xylan 24h N593.4	Xylan 24h N593.4	HiSeq 2000	27-May-2013	Concordia University Centre for Structural and Functional Genomics
255	t	SRR867809		Xylose 24h N593.4	Xylose 24h N593.4	HiSeq 2000	27-May-2013	Concordia University Centre for Structural and Functional Genomics
256	t	SRR867810		Xylan and Xylose 24h N402	Xylan and Xylose 24h N402	HiSeq 2000	27-May-2013	Concordia University Centre for Structural and Functional Genomics
257	t	SRR867814		Xylan 24h N402	Xylan 24h N402	HiSeq 2000	27-May-2013	Concordia University Centre for Structural and Functional Genomics
258	t	SRR868657		Xylose 24h N402	Xylose 24h N402	HiSeq 2000	27-May-2013	Concordia University Centre for Structural and Functional Genomics
259	t	SRR868658		Maltose 24h N402	Maltose 24h N402	HiSeq 2000	27-May-2013	Concordia University Centre for Structural and Functional Genomics
260	v	SRR7772823		WT_post	WT_post	?	2018-08-31	Applied and Molecular Microbiology, TU-Berlin
261	v	SRR7772824		WT_post	WT_post		2018-08-31	Applied and Molecular Microbiology, TU-Berlin
262	v	SRR7772825		TF2OE_post	TF2OE_post		2018-08-31	Applied and Molecular Microbiology, TU-Berlin
263	v	SRR7772826		TF2OE_post	TF2OE_post		2018-08-31	Applied and Molecular Microbiology, TU-Berlin
264	v	SRR7772827		TF1OE_post	TF1OE_post		2018-08-31	Applied and Molecular Microbiology, TU-Berlin
265	v	SRR7772828		TF1OE_post	TF1OE_post		2018-08-31	Applied and Molecular Microbiology, TU-Berlin
266	v	SRR7772829		DHD_post	DHD_post		2018-08-31	Applied and Molecular Microbiology, TU-Berlin
267	v	SRR7772830		DHD_post	DHD_post		2018-08-31	Applied and Molecular Microbiology, TU-Berlin
268	v	SRR7772831		DDTF12_post	DDTF12_post		2018-08-31	Applied and Molecular Microbiology, TU-Berlin
269	v	SRR7772832		DDTF12_post	DDTF12_post		2018-08-31	Applied and Molecular Microbiology, TU-Berlin
270	v	SRR7772833		DTF1_post	DTF1_post		2018-08-31	Applied and Molecular Microbiology, TU-Berlin
271	v	SRR7772834		DTF1_post	DTF1_post		2018-08-31	Applied and Molecular Microbiology, TU-Berlin
272	v	SRR7772835		DTF2_post	DTF2_post		2018-08-31	Applied and Molecular Microbiology, TU-Berlin
273	v	SRR7772836		DTF2_post	DTF2_post		2018-08-31	Applied and Molecular Microbiology, TU-Berlin
274	v	SRR7772837		WT_exp	WT_exp		2018-08-31	Applied and Molecular Microbiology, TU-Berlin
275	v	SRR7772838		WT_exp	WT_exp		2018-08-31	Applied and Molecular Microbiology, TU-Berlin
276	v	SRR7772839		TF1OE_exp	TF1OE_exp		2018-08-31	Applied and Molecular Microbiology, TU-Berlin
277	v	SRR7772840		TF1OE_exp	TF1OE_exp		2018-08-31	Applied and Molecular Microbiology, TU-Berlin
278	v	SRR7772841		DHD_exp	DHD_exp		2018-08-31	Applied and Molecular Microbiology, TU-Berlin
279	v	SRR7772842		DHD_exp	DHD_exp		2018-08-31	Applied and Molecular Microbiology, TU-Berlin
280	v	SRR7772843		TF2OE_exp	TF2OE_exp		2018-08-31	Applied and Molecular Microbiology, TU-Berlin
281	v	SRR7772844		TF2OE_exp	TF2OE_exp		2018-08-31	Applied and Molecular Microbiology, TU-Berlin
282	v	SRR7772845		DDTF12_exp	DDTF12_exp		2018-08-31	Applied and Molecular Microbiology, TU-Berlin
283	v	SRR7772846		DDTF12_exp	DDTF12_exp		2018-08-31	Applied and Molecular Microbiology, TU-Berlin
284	v	SRR7772847		DTF1_exp	DTF1_exp		2018-08-31	Applied and Molecular Microbiology, TU-Berlin
285	v	SRR7772848		DTF1_exp	DTF1_exp		2018-08-31	Applied and Molecular Microbiology, TU-Berlin
286	v	SRR7772849		DTF2_exp	DTF2_exp		2018-08-31	Applied and Molecular Microbiology, TU-Berlin
287	v	SRR7772850		DTF2_exp	DTF2_exp		2018-08-31	Applied and Molecular Microbiology, TU-Berlin
288	w	041	x	2_mM_NH4		?		Applied and Molecular Microbiology, TU-Berlin
289	w	042	x	1_mM_NH4				Applied and Molecular Microbiology, TU-Berlin
290	w	043	x	steady state NH4 limiting				Applied and Molecular Microbiology, TU-Berlin
291	w	044	x	steady state glc limiting				Applied and Molecular Microbiology, TU-Berlin
292	w	045	x	steady state NH4 limiting				Applied and Molecular Microbiology, TU-Berlin
293	w	046	x	steady state glc limiting				Applied and Molecular Microbiology, TU-Berlin
294	w	049	x	2.7pro glc exp				Applied and Molecular Microbiology, TU-Berlin
295	w	050	x	2.7pro glc stationary				Applied and Molecular Microbiology, TU-Berlin
296	w	051	x	2.7pro 36h				Applied and Molecular Microbiology, TU-Berlin
297	w	052	x	2.7pro 41h				Applied and Molecular Microbiology, TU-Berlin
298	w	053	x	2.7pro 63h				Applied and Molecular Microbiology, TU-Berlin
299	w	054	x	B36_0.8_glc_22h				Applied and Molecular Microbiology, TU-Berlin
300	w	055	x	B36_0.8_glc_39h				Applied and Molecular Microbiology, TU-Berlin
301	w	056	x	B36_0.8_glc_20h				Applied and Molecular Microbiology, TU-Berlin
302	w	057	x	B36_0.8_glc_39h				Applied and Molecular Microbiology, TU-Berlin
303	w	058	x	B36_2.7_glc_22h				Applied and Molecular Microbiology, TU-Berlin
304	w	059	x	B36_2.7_glc_22h				Applied and Molecular Microbiology, TU-Berlin
305	w	060	x	YS21_2.7_glc_22h				Applied and Molecular Microbiology, TU-Berlin
306	w	061	x	YS21_2.7_glc_26h				Applied and Molecular Microbiology, TU-Berlin
307	w	062	x	YS21_2.7_glc_22h				Applied and Molecular Microbiology, TU-Berlin
308	w	063	x	YS21_2.7_glc_26h				Applied and Molecular Microbiology, TU-Berlin
309	w	064	x	YS22_2.7_glc_23h				Applied and Molecular Microbiology, TU-Berlin
310	w	065	x	YS22_2.7_glc_23h				Applied and Molecular Microbiology, TU-Berlin
311	w	066	x	YS24_2.7_glc_23.5h				Applied and Molecular Microbiology, TU-Berlin
312	w	067	x	YS24_2.7_glc_23.5h				Applied and Molecular Microbiology, TU-Berlin
313	w	068	x	YS23_2.7_glc_23h				Applied and Molecular Microbiology, TU-Berlin
314	w	069	x	YS23_2.7_glc_23h				Applied and Molecular Microbiology, TU-Berlin
315	x_conf	s01		25_25_50_D_1h		?		Applied and Molecular Microbiology, TU-Berlin
316	x_conf	s02		25_25_50_D_mid				Applied and Molecular Microbiology, TU-Berlin
317	x_conf	s03		25_25_50_D_post				Applied and Molecular Microbiology, TU-Berlin
318	x_conf	s04		40_10_50_ND_1h				Applied and Molecular Microbiology, TU-Berlin
319	x_conf	s05		40_10_50_ND_mid				Applied and Molecular Microbiology, TU-Berlin
320	x_conf	s06		40_10_50_ND_post				Applied and Molecular Microbiology, TU-Berlin
321	x_conf	s07		40_10_50_ND_1h				Applied and Molecular Microbiology, TU-Berlin
322	x_conf	s08		40_10_50_ND_mid				Applied and Molecular Microbiology, TU-Berlin
323	x_conf	s09		40_10_50_ND_post				Applied and Molecular Microbiology, TU-Berlin
324	x_conf	s10		40_10_50_D_1h				Applied and Molecular Microbiology, TU-Berlin
325	x_conf	s11		40_10_50_D_mid				Applied and Molecular Microbiology, TU-Berlin
326	x_conf	s12		40_10_50_D_post				Applied and Molecular Microbiology, TU-Berlin
327	x_conf	s13		40_10_50_D_1h				Applied and Molecular Microbiology, TU-Berlin
328	x_conf	s14		40_10_50_D_mid				Applied and Molecular Microbiology, TU-Berlin
329	x_conf	s15		40_10_50_D_post				Applied and Molecular Microbiology, TU-Berlin
330	x_conf	s16		20_05_25_D_1h				Applied and Molecular Microbiology, TU-Berlin
331	x_conf	s17		20_05_25_D_mid				Applied and Molecular Microbiology, TU-Berlin
332	x_conf	s18		20_05_25_D_post				Applied and Molecular Microbiology, TU-Berlin
333	x_conf	s19		20_05_25_D_1h				Applied and Molecular Microbiology, TU-Berlin
334	x_conf	s20		20_05_25_D_mid				Applied and Molecular Microbiology, TU-Berlin
335	x_conf	s21		20_05_25_D_post				Applied and Molecular Microbiology, TU-Berlin
336	x_conf	s22		20_05_25_D_1h				Applied and Molecular Microbiology, TU-Berlin
337	x_conf	s23		20_05_25_D_mid				Applied and Molecular Microbiology, TU-Berlin
338	x_conf	s24		20_05_25_D_post				Applied and Molecular Microbiology, TU-Berlin
339	x_conf	s25		25_25_50_D_1h				Applied and Molecular Microbiology, TU-Berlin
340	x_conf	s26		25_25_50_D_mid				Applied and Molecular Microbiology, TU-Berlin
341	x_conf	s27		25_25_50_D_post				Applied and Molecular Microbiology, TU-Berlin
342	x_conf	s28		25_25_50_D_1h				Applied and Molecular Microbiology, TU-Berlin
343	x_conf	s29		25_25_50_D_mid				Applied and Molecular Microbiology, TU-Berlin
344	x_conf	s30		25_25_50_D_post				Applied and Molecular Microbiology, TU-Berlin
345	y	102257-17		N402	N402 in batch cultivation	?		Arthur
346	y	102257-18		N402	N402 in batch cultivation			Arthur
347	y	102257-19		deltaUgmA	N402 delta ugmA in batch cultivation			Arthur
348	y	102257-20		deltaUgmA	N402 delta ugmA in batch cultivation			Arthur
