## Supplementary material for "High-quality co-expression networks for accurate gene function predictions in the fungal cell factory *Aspergillus niger* and beyond": Supplmental File 4

### Sheet: spearman_distribution_calculati
Spearman	counts of Spearman for n conditions for random(rnd)/or real(real) expression data								Spearman	Abundance(%) of Spearman in real data as compared to all data for n conditions
	32 rnd	32real	64 rnd	64 real	96 rnd	96 real	128 rnd	128 real		32	64	96	128		95% Abundance just 4 plot reasosn
-0.87	0	2	0	0	0	0	0	0	-0.87	100	100	100	100		95
-0.86	0	8	0	0	0	0	0	0	-0.86	100	100	100	100		95
-0.85	0	10	0	0	0	0	0	0	-0.85	100	100	100	100		95
-0.84	0	14	0	0	0	0	0	0	-0.84	100	100	100	100		95
-0.83	0	30	0	0	0	0	0	0	-0.83	100	100	100	100		95
-0.82	4	44	0	0	0	0	0	0	-0.82	91.6667	100	100	100		95
-0.81	6	82	0	4	0	0	0	0	-0.81	93.1818	100	100	100		95
-0.8	4	86	0	2	0	2	0	0	-0.8	95.5556	100	100	100		95
-0.79	26	152	0	2	0	0	0	0	-0.79	85.3933	100	100	100		95
-0.78	20	206	0	10	0	2	0	0	-0.78	91.1504	100	100	100		95
-0.77	34	276	0	2	0	4	0	0	-0.77	89.0323	100	100	100		95
-0.76	58	384	0	12	0	4	0	4	-0.76	86.8778	100	100	100		95
-0.75	112	492	0	20	0	8	0	2	-0.75	81.457	100	100	100		95
-0.74	132	682	0	26	0	14	0	4	-0.74	83.7838	100	100	100		95
-0.73	226	810	0	56	0	24	0	4	-0.73	78.1853	100	100	100		95
-0.72	280	1088	0	84	0	32	0	12	-0.72	79.5322	100	100	100		95
-0.71	394	1392	0	92	0	34	0	16	-0.71	77.9395	100	100	100		95
-0.7	576	1772	0	168	0	72	0	28	-0.7	75.4685	100	100	100		95
-0.69	766	2420	0	214	0	112	0	54	-0.69	75.9573	100	100	100		95
-0.68	986	2694	0	320	0	126	0	52	-0.68	73.2065	100	100	100		95
-0.67	1282	3338	0	424	0	160	0	70	-0.67	72.2511	100	100	100		95
-0.66	1784	4012	0	472	0	230	0	138	-0.66	69.2202	100	100	100		95
-0.65	2276	5282	0	694	0	248	0	188	-0.65	69.8862	100	100	100		95
-0.64	3068	6830	2	884	0	364	0	252	-0.64	69.0038	100	100	100		95
-0.63	3820	7224	6	1190	0	500	0	310	-0.63	65.4111	99.7487	100	100		95
-0.62	5042	8500	6	1580	0	540	0	342	-0.62	62.7677	99.4125	100	100		95
-0.61	6160	10076	6	1984	0	764	0	536	-0.61	62.0596	99.5536	100	100		95
-0.6	7964	11936	16	2588	0	1032	0	644	-0.6	59.9799	99.6475	100	100		95
-0.59	9708	13276	24	3192	0	1360	0	826	-0.59	57.7619	99.2634	100	100		95
-0.58	12190	15908	28	3790	0	1570	0	1092	-0.58	56.6161	99.1155	100	100		95
-0.57	14398	18450	52	4672	0	2086	0	1572	-0.57	56.1678	99.1477	100	100		95
-0.56	18504	21324	92	5896	0	2502	0	1886	-0.56	53.5402	98.7572	100	100		95
-0.55	21988	24020	106	6952	2	3228	0	2236	-0.55	52.2083	98.2205	99.9381	100		95
-0.54	26924	28198	154	8608	2	4026	0	2838	-0.54	51.1556	98.3283	99.9503	100		95
-0.53	31958	30986	288	10198	2	4834	0	3656	-0.53	49.2279	98.0593	99.9586	100		95
-0.52	39280	36652	464	12608		6034	0	4486	-0.52	48.2695	96.9601	100	100		95
-0.51	44478	40272	608	15150	4	6858	0	5376	-0.51	47.5186	96.0506	99.9417	100		95
-0.5	52566	45346	914	17460	14	8524	0	6748	-0.5	46.313	95.7245	99.836	100		95
-0.49	63654	52528	1304	21494	22	10652	0	8046	-0.49	45.2118	94.6811	99.7939	100		95
-0.48	73238	58272	1808	24924	44	12526	2	9994	-0.48	44.3099	93.7464	99.65	99.98		95
-0.47	88200	66984	2690	30396	58	14968	4	11900	-0.47	43.1642	92.7719	99.614	99.9664		95
-0.46	99260	72520	3668	34916	114	17810	2	14550	-0.46	42.2168	91.1035	99.364	99.9863		95
-0.45	118518	83246	4870	40786	174	21042	10.6667	17276	-0.45	41.2591	89.8288	99.1799	99.9383		95
-0.44	132252	90562	6810	47418	248	25592	8.66667	20848	-0.44	40.6447	88.6263	99.0402	99.9584		95
-0.43	156772	104586	9344	55162	480	29276	26.6667	24908	-0.43	40.0164	86.6761	98.3869	99.8931		95
-0.42	172504	111260	12444	63078	734	34572	38	29016	-0.42	39.2086	84.8494	97.921	99.8692		95
-0.41	201934	126742	16182	73046	1204	41066	69.3333	34504	-0.41	38.5614	82.9033	97.1516	99.7995		95
-0.4	222022	137524	21368	83768	1730	48134	109.333	40696	-0.4	38.2493	81.2844	96.5306	99.7321		95
-0.39	257288	153458	28098	96206	2540	57736	222	48642	-0.39	37.3608	78.9423	95.7861	99.5457		95
-0.38	278820	164760	36234	108886	3958	66906	350	56506	-0.38	37.1432	76.6969	94.4147	99.3844		95
-0.37	322994	185516	46050	124484	5590	76714	620.667	66560	-0.37	36.4823	74.4928	93.2081	99.0761		95
-0.36	347608	197348	57778	141680	8030	90320	956.667	78690	-0.36	36.2136	72.4546	91.8353	98.7989		95
-0.35	399608	221404	74384	159578	11706	104658	1650.67	91088	-0.35	35.6521	70.4957	89.9402	98.2201		95
-0.34	425182	235108	92078	180012	16268	120118	2605.33	105548	-0.34	35.6068	67.8951	88.0721	97.5911		95
-0.33	488654	261534	113696	202914	23332	138840	4122.67	122236	-0.33	34.8625	65.8446	85.6128	96.7373		95
-0.32	517140	275898	140312	228628	31666	159324	6521.33	141242	-0.32	34.79	63.8347	83.4201	95.5866		95
-0.31	590834	306568	171954	255646	42914	182564	9634	163566	-0.31	34.1617	61.7471	80.9675	94.4376		95
-0.3	617530	321146	208974	286064	57544	208556	14699.3	189672	-0.3	34.2127	59.6561	78.375	92.8075		95
-0.29	674312	346866	249344	316716	77706	238726	21644	218030	-0.29	33.9672	57.7585	75.4431	90.9694		95
-0.28	755864	383994	299870	352736	101746	271032	31347.3	249174	-0.28	33.6879	56.047	72.706	88.8253		95
-0.27	790944	399530	352516	385722	132076	307502	44952	284488	-0.27	33.5606	54.1907	69.9539	86.355		95
-0.26	877288	440706	418030	426708	170816	345472	63229.3	322920	-0.26	33.4376	52.5827	66.9146	83.6257		95
-0.25	914498	459574	487278	465748	217052	389102	87946	366200	-0.25	33.4461	50.9725	64.1919	80.6349		95
-0.24	1007718	501484	568884	513314	276836	439436	120963	414486	-0.24	33.2284	49.5435	61.3504	77.4091		95
-0.23	1045716	520218	658362	560466	344358	489352	164387	468434	-0.23	33.2209	48.0859	58.6957	74.0232		95
-0.22	1150292	574450	754326	608194	424828	547058	219814	527290	-0.22	33.3064	46.8004	56.2883	70.5779		95
-0.21	1177206	585472	861506	663414	520658	608668	289533	593126	-0.21	33.2149	45.6263	53.8966	67.1977		95
-0.2	1295130	644056	970616	717268	628454	676096	375697	660568	-0.2	33.2127	44.548	51.826	63.7451		95
-0.19	1316114	659038	1096848	776622	755784	745212	482058	734530	-0.19	33.3664	43.6537	49.6478	60.3762		95
-0.18	1438362	720624	1218640	832508	895728	818928	608989	814130	-0.18	33.3779	42.6299	47.7605	57.2075		95
-0.17	1453374	733224	1360808	897970	1055038	896884	760941	902346	-0.17	33.5326	41.9033	45.9488	54.2508		95
-0.16	1577014	798078	1497516	957212	1229714	978994	935420	989914	-0.16	33.602	41.0886	44.3243	51.4152		95
-0.15	1585100	813236	1651104	1027256	1419044	1069190	1137612	1087292	-0.15	33.9083	40.4331	42.9698	48.8692		95
-0.14	1712654	882454	1794416	1093968	1617418	1159494	1.36461e+06	1187390	-0.14	34.0045	39.8438	41.7548	46.5278		95
-0.13	1711976	892706	1942218	1158228	1838684	1251940	1615528	1292094	-0.13	34.2731	39.4261	40.5077	44.4382		95
-0.12	1833088	964244	2098290	1234620	2056122	1348324	1889774	1402652	-0.12	34.4701	38.9546	39.6048	42.6024		95
-0.11	1826522	971828	2237664	1297284	2281470	1448222	2185620	1511918	-0.11	34.7286	38.6412	38.8295	40.8899		95
-0.1	1877804	1015208	2388110	1374040	2512846	1546264	2487456	1623900	-0.1	35.0917	38.3765	38.0937	39.4979		95
-0.09	1991750	1090482	2515378	1435700	2743766	1646920	2.79694e+06	1736070	-0.09	35.3796	38.1944	37.5094	38.2984		95
-0.08	1975974	1099710	2657514	1511772	2971470	1747370	3110788	1856252	-0.08	35.755	38.0743	37.0297	37.3714		95
-0.07	2083316	1174978	2767706	1572348	3177472	1844792	3.41462e+06	1962864	-0.07	36.0611	37.9967	36.7323	36.5015		95
-0.06	2046766	1178798	2888104	1647832	3364438	1943468	3.70008e+06	2072538	-0.06	36.5455	38.0073	36.6146	35.9029		95
-0.05	2152684	1260946	2986738	1708328	3540348	2031974	3.9613e+06	2179476	-0.05	36.9386	38.0754	36.4655	35.4919		95
-0.04	2102154	1263776	3048704	1763860	3689250	2121106	4.18521e+06	2277282	-0.04	37.5461	38.1549	36.5056	35.2385		95
-0.03	2195594	1348116	3121684	1832102	3807720	2204836	4372020	2373916	-0.03	38.0425	38.4355	36.6705	35.1903		95
-0.02	2137392	1339482	3160674	1877262	3895236	2282834	4510824	2453040	-0.02	38.5255	38.7177	36.9506	35.2253		95
-0.01	2223972	1427218	3198838	1939156	3949536	2350514	4.59824e+06	2526042	-0.01	39.0891	39.0043	37.3094	35.4568		95
0	2150528	1415450	3196132	1981832	3966066	2413166	4.62516e+06	2594678	0	39.6932	39.4571	37.8285	35.9382		95
0.01	2223246	1500090	3194766	2032138	3950674	2462692	4596184	2652732	0.01	40.2889	39.9354	38.3994	36.5949		95
0.02	2133332	1478120	3157330	2067520	3893344	2512508	4509932	2693964	0.02	40.9287	40.5231	39.2221	37.3959		95
0.03	2199382	1569134	3120694	2103082	3813018	2542118	4.37475e+06	2721456	0.03	41.638	41.1272	40.001	38.3509		95
0.04	2103274	1547282	3046400	2124208	3687556	2566794	4.1866e+06	2741274	0.04	42.3848	41.7885	41.0401	39.5687		95
0.05	2154096	1625880	2982114	2154682	3542276	2580208	3.96208e+06	2741284	0.05	43.013	42.5576	42.1432	40.8941		95
0.06	2046908	1600170	2888016	2170570	3375458	2586084	3700626	2732022	0.06	43.8754	43.3325	43.3794	42.4712		95
0.07	2081332	1675506	2769206	2174488	3176418	2578592	3.414e+06	2709820	0.07	44.5988	44.2058	44.806	44.2505		95
0.08	1973426	1648532	2659514	2184436	2966078	2555282	3.11125e+06	2674272	0.08	45.5149	45.1685	46.2799	46.2236		95
0.09	1990330	1716950	2516850	2176290	2745904	2525270	2.79896e+06	2626206	0.09	46.3129	46.2183	47.9072	48.4078		95
0.1	1883042	1680032	2385166	2173690	2511868	2486220	2.48788e+06	2567376	0.1	47.1512	47.3546	49.7434	50.7863		95
0.11	1827432	1696310	2239180	2154002	2290444	2439700	2.18377e+06	2501032	0.11	48.1394	48.5624	51.5777	53.386		95
0.12	1835218	1769248	2097726	2145102	2061654	2379098	1.89078e+06	2425018	0.12	49.0849	49.772	53.5742	56.1893		95
0.13	1716960	1715582	1940450	2107054	1833212	2315710	1.61435e+06	2333292	0.13	49.9799	51.1002	55.8147	59.106		95
0.14	1709746	1784840	1798090	2086260	1619780	2244408	1.36596e+06	2242038	0.14	51.0744	52.5133	58.0823	62.1408		95
0.15	1586006	1720454	1649012	2050740	1419114	2162906	1.13762e+06	2144918	0.15	52.0331	54.0017	60.3823	65.3433		95
0.16	1577644	1784570	1496144	2005718	1225232	2080526	935607	2043670	0.16	53.0772	55.4867	62.9364	68.5962		95
0.17	1454174	1716590	1361196	1962878	1054406	1994176	758323	1938562	0.17	54.1381	57.1516	65.4132	71.8815		95
0.18	1436168	1779786	1219652	1904964	895410	1897332	609216	1833030	0.18	55.3424	58.8106	67.938	75.0551		95
0.19	1318080	1706474	1096282	1858648	753032	1803496	482147	1720424	0.19	56.4207	60.5369	70.5447	78.1098		95
0.2	1296454	1758922	970100	1793098	627592	1713516	375793	1611478	0.2	57.5681	62.2869	73.1925	81.09		95
0.21	1179352	1678420	859968	1742896	520122	1615064	288821	1506006	0.21	58.7318	64.1151	75.6404	83.9081		95
0.22	1150816	1723050	750468	1668174	423738	1517912	219855	1404690	0.22	59.9558	65.9744	78.1764	86.4667		95
0.23	1048296	1644692	657278	1614478	344022	1419690	164546	1300884	0.23	61.0731	67.8764	80.4944	88.7715		95
0.24	1009706	1676894	569066	1544774	275272	1328336	121257	1204506	0.24	62.417	69.7689	82.8342	90.8538		95
0.25	914840	1598850	490294	1472798	218156	1235148	88196	1108094	0.25	63.6057	71.6647	84.989	92.6275		95
0.26	881122	1620340	417636	1406594	171002	1147132	63144.7	1015206	0.26	64.7757	73.4896	87.027	94.1443		95
0.27	788442	1537700	353080	1333296	132812	1059676	44709.3	932714	0.27	66.1052	75.5188	88.8626	95.4258		95
0.28	752636	1558584	299118	1272364	101628	978428	31490.7	854666	0.28	67.4356	77.3895	90.5905	96.4464		95
0.29	674244	1472542	250184	1195050	77518	900292	21475.3	776276	0.29	68.5929	79.2169	92.0723	97.308		95
0.3	617774	1431230	208412	1130940	57534	825514	14636	706148	0.3	69.85	80.9512	93.4846	97.9694		95
0.31	588152	1447446	171560	1059748	42794	755032	9742.67	641526	0.31	71.1067	82.7066	94.6362	98.504		95
0.32	517270	1355794	139446	997196	31652	687984	6338	581650	0.32	72.3838	84.3562	95.6017	98.9221		95
0.33	487338	1361600	114076	933210	23106	629190	4013.33	525810	0.33	73.6423	86.0887	96.4577	99.2425		95
0.34	429118	1273802	91922	865942	16532	568786	2644.67	475772	0.34	74.801	87.5321	97.1756	99.4472		95
0.35	399790	1268406	73028	809674	11404	517124	1611.33	427928	0.35	76.0346	88.8962	97.8423	99.6249		95
0.36	347284	1178324	57964	747962	8274	469870	1056.67	385330	0.36	77.2364	90.3264	98.2696	99.7265		95
0.37	322804	1176380	46016	692878	5702	422066	608.667	346996	0.37	78.468	91.52	98.667	99.8249		95
0.38	278552	1089866	35882	637544	3864	379072	357.333	313510	0.38	79.6442	92.5873	98.991	99.8862		95
0.39	256858	1076676	27776	588248	2642	343542	203.333	281164	0.39	80.7385	93.6095	99.2368	99.9277		95
0.4	221968	997418	21680	539304	1618	308930	115.333	252892	0.4	81.7967	94.5441	99.479	99.9544		95
0.41	200510	982204	16008	495456	1156	278876	67.3333	225810	0.41	83.0466	95.2861	99.5872	99.9702		95
0.42	172352	902546	12522	453458	816	248568	46	202964	0.42	83.9657	96.1592	99.6728	99.9773		95
0.43	155510	882530	9214	410712	488	223512	15.3333	181916	0.43	85.0189	96.6751	99.7821	99.9916		95
0.44	132210	807960	6770	374350	342	201600	10	164492	0.44	85.9376	97.2745	99.8306	99.9939		95
0.45	118214	786244	5164	339344	174	181936	9	147814	0.45	86.9299	97.7827	99.9045	99.9939		95
0.46	98834	718616	3554	305498	112	162818	4	132360	0.46	87.9095	98.1178	99.9313	99.997		95
0.47	88016	693072	2592	277652	68	144740	3	117326	0.47	88.7316	98.5567	99.953	99.9974		95
0.48	72480	630658	1798	249502	38	130978	0	106466	0.48	89.6919	98.8322	99.971	100		95
0.49	65048	606876	1364	224110	14	117624	0	94700	0.49	90.3191	99.0971	99.9881	100		95
0.5	52396	545362	848	200568	10	104154	0	86182	0.5	91.2346	99.2365	99.9904	100		95
0.51	45534	508368	588	180294	6	93298	0	75590	0.51	91.7794	99.4694	99.9936	100		95
0.52	39110	484370	462	160980	4	83750	0	68822	0.52	92.5288	99.59	99.9952	100		95
0.53	31686	433320	326	144318	0	74508	0	60576	0.53	93.1859	99.6391	100	100		95
0.54	27282	411446	206	127896	0	66600	0	54506	0.54	93.7816	99.7144	100	100		95
0.55	21786	366026	144	113262	6	59338	0	48406	0.55	94.3823	99.7969	99.9899	100		95
0.56	18472	343122	82	100142	0	53078	0	43218	0.56	94.8915	99.8406	100	100		95
0.57	14362	304560	52	88770	0	46878	0	38786	0.57	95.4967	99.8977	100	100		95
0.58	12072	283326	34	78546	0	42182	0	34746	0.58	95.9133	99.9269	100	100		95
0.59	9656	247812	20	69644	0	37114	0	30370	0.59	96.2496	99.9457	100	100		95
0.6	7820	230298	6	61098	0	33248	0	26896	0.6	96.7159	99.9643	100	100		95
0.61	6290	199216	14	52460	0	28736	0	23466	0.61	96.9393	99.9877	100	100		95
0.62	5112	183544	6	46558	0	25306	0	20934	0.62	97.2903	99.9671	100	100		95
0.63	3786	157856	6	40028	0	22478	0	18108	0.63	97.6578	99.984	100	100		95
0.64	3048	143410	0	35084	0	19504	0	15528	0.64	97.9189	99.9817	100	100		95
0.65	2262	122788	4	30218	0	16616	0	13716	0.65	98.1911	100	100	100		95
0.66	1756	110716	0	25842	0	14792	0	11718	0.66	98.4387	99.9838	100	100		95
0.67	1220	92954	0	22506	0	12382	0	9834	0.67	98.7045	100	100	100		95
0.68	1088	82812	0	19272	0	10828	0	8450	0.68	98.7032	100	100	100		95
0.69	720	68856	0	15922	0	9066	0	7194	0.69	98.9652	100	100	100		95
0.7	524	59308	0	13868	0	7640	0	5860	0.7	99.1242	100	100	100		95
0.71	390	51610	0	11300	0	6278	0	4662	0.71	99.25	100	100	100		95
0.72	258	42908	0	9688	0	4996	0	3876	0.72	99.4023	100	100	100		95
0.73	208	36460	0	7770	0	4148	0	3212	0.73	99.4327	100	100	100		95
0.74	126	29620	0	6342	0	3308	0	2440	0.74	99.5764	100	100	100		95
0.75	122	25040	0	5042	0	2526	0	1814	0.75	99.5151	100	100	100		95
0.76	72	19952	0	4130	0	1948	0	1456	0.76	99.6404	100	100	100		95
0.77	32	16706	0	3162	0	1354	0	1028	0.77	99.8088	100	100	100		95
0.78	24	12746	0	2402	0	1020	0	812	0.78	99.8121	100	100	100		95
0.79	10	10414	0	1902	0	780	0	508	0.79	99.9041	100	100	100		95
0.8	6	7862	0	1390	0	552	0	344	0.8	99.9237	100	100	100		95
0.81	6	6230	0	1016	0	382	0	256	0.81	99.9038	100	100	100		95
0.82	2	4598	0	724	0	262	0	174	0.82	99.9565	100	100	100		95
0.83	0	3506	0	598	0	190	0	124	0.83	100	100	100	100		95
0.84	0	2458	0	410	0	86	0	56	0.84	100	100	100	100		95
0.85	0	1914	0	238	0	72	0	52	0.85	100	100	100	100		95
0.86	0	1144	0	168	0	68	0	10	0.86	100	100	100	100		95
0.87	0	818	0	116	0	36	0	22	0.87	100	100	100	100		95
0.88	0	530	0	70	0	14	0	8	0.88	100	100	100	100		95
0.89	0	334	0	24	0	6	0	4	0.89	100	100	100	100		95
0.9	0	166	0	18	0	4	0	0	0.9	100	100	100	100		95
0.91	0	124	0	10	0	0	0	0	0.91	100	100	100	100		95
0.92	0	104	0	8	0	4	0	0	0.92	100	100	100	100		95
0.93	0	28	0	4	0	4	0	6	0.93	100	100	100	100		95
0.94	0	18	0	0	0	0	0	0	0.94	100	100	100	100		95
0.95	0	10	0	0	0	0	0	0	0.95	100	100	100	100		95
0.96	0	2	0	0	0	0	0	0	0.96	100	100	100	100		95
0.97	0	4	0	0	0	0	0	0	0.97	100	100	100	100		95
0.99	0	2	0	0	0	0	0	0	0.99	100	100	100	100		95
